# Mosquito indolergic receptors belong to an ancient and functionally conserved Dipteran gene lineage

**DOI:** 10.1101/2020.08.04.236091

**Authors:** R. Jason Pitts, Shan Ju Shih, Jonathan D. Bohbot

## Abstract

Diptera is a megadiverse group of flies with sophisticated chemical detection systems, which exploits an incredible variety of ecological niches. Among the vast array of odorants in natural environments, indoles stand out as playing crucial roles in mediating fly behavior. In mosquitoes, indolic compounds are detected by an ancient class of conserved indolergic Odorant Receptors (*indolORs*). In this study, we have identified a set of 92 putative *indolOR* genes encoded in the genomes of Nematoceran and Brachyceran flies, resolved their phylogenetic relationships, and defined conserved elements in their gene structures. Further, we have quantified *indolOR* transcript abundance in the antennae of the housefly, *Musca domestica*, and have characterized MdomOR30a as a skatole receptor using a heterologous expression system. The presence of *indolORs* in species operating in different ecological contexts suggests that indoles act as pleiotropic signals for resource exploitation at multiple developmental stages. Further characterization of *indolORs* will impact our understanding of insect chemical ecology and will provide targets for the development of novel odor-based tools that can be integrated into existing vector surveillance and control programs.
