## Supplementary material for "Mosquito indolergic receptors belong to an ancient and functionally conserved Dipteran gene lineage": Amino acid sequence of fly indolORs

### Sheet: Sheet1
Species	abbreviation	OR	amino acids
Aedes aegypti	Aaeg	OR2	MLIENCPIINVNVKVWLFWAYLRKPKWYSYLLGCVPVTVLNVFQFMNLFHVIASGSGDMNKIIIDGYFTVLYFNLVLRTSFLMGNRGKFETFLEGIADEYAVLEKQNDIRPLLDQLTRRARILSKSNLWLGAFISACFVTYPLFSPDSGLPYGVYIPGVDVHASPIYEIVFVLQIYLTFPACCMYIPFSSFYCTCALFGLVRIAALKRSLEKIHEYNTSPRSLFARIKECLQYHKDIIKYVSDLNELVTYIFLLELLSFGMMLCALLFLLSISNQLAQMVMIGSYIFMILSQMYALYWHSNEVREQSLEIGDSLYYNSAWLDFDNSVKKKIILMLARAQRPLAIKIGNVYPMTLEMFQSLLNASYSYFTLLRRVYN
Aedes aegypti	Aaeg	OR9	MSVEKILACPIISINARVWRFWSFILKHDYMRYISIIPVTAMTVLMFTDLYRAWGNIGEVIINAYFAVLYFNAVLRVLILVHYHEEYESFLEKIADVYREIISMPDEKTKEMVQLFTKRARVMSVSNLGLGAFISACFVVYPLFTGERRLPYGMHIPGVNKFESPLYEILYVMQAVLTFPGCCMYIPFTSFFASTSLFGLIQIKSLQYRLESFKQNGTGKFNKEQRSQLEAIISDHQRVIAYVGELNGLVTYICLVELLSFGMMLCALLFLLVIIEHYAQLIIVVSYIFMIISQIFAFYWHANEVREESMAIGEAAYSGPWIELDQASKKKLLLVILRSQVPLEISVGNVYPMTLEMFQSLLNASYSYFTLLKRVYS
Aedes aegypti	Aaeg	OR10	MASILDCPIVSVNARVWRFWSFVLKHDAMRYISIIPVTVMTFFMFTDLCRSWGNIQELIIKAYFAVLYFNAVLRTLILVKDRKLYENFMQGISNVYFEISHIDDHKIQSLLKSYTVRARMLSISNLALGAIISTCFVVYPIFTGERGLPYGMFIPGLDSFRSPHYEIIYIVQVVLTFPGCCMYIPFTSFFASTTLFGLVQIKTLQRQLQTFKDNISSQDKEKVKTKVVKLIEDHKRIITYVSELNSLVTYICFVEFLSFGMMLCALLFLLNVIENHAQIVIVAAYIFMIISQIFAFYWHANEVREESMNLAEAAYSGPWVELDNSIKKKLLLIILRAQQPLEITVGNVYPMTLEMFQSLLNASYSYFTLLRRVYN
Aedes albopictus	Aalbo	OR2	MLIENCPIINVNVKVWLFWAYLRKPKWYSYLLGCVPVTVLNVFQFMNLFNVIASGSGDMNKIIIDGYFTVLYFNLVLRTSFLMGNRGKFETFLEGIADEYAVLEKQNDIRPLMDQLTRRARILSKSNLWLGAFISACFVTYPLFSPDNGLPYGVYIPGVDVHASPIYEIVFVLQIYLTFPACCMYIPFSSFYCTCALFGLIRIAALKRSLEKIHEFNISPRSLFARIKECLQYHEDIIKYVSDLNELVTYIFLLELLSFGMMLCALLFLLSISNQLAQMVMIGSYIFMILSQMYALYWHSNEVREQSLEIGDSLYYNSAWLDFDQSVKKKIILILARAQRPLAIKIGNVYPMTLEMFQSLLNASYSYFTSLRRVYN
Aedes albopictus	Aalbo	OR9	MSAEKILACPIISINARVWRFWSFFLKHDYMRYISIIPVTAMTVLMFTDLYRAWGNIGEVIINGYFAVLYFNAVLRVLIIVRYHEEYESFLEKISDIYEEINSMPDERIKEMVQLFTKRARMMSISNLALGAFISACFVVYPLFTGERRLPYGMHIPGVNKFESPLYEILYVMQAVLTFPGCCMYIPFTSFFASTSLFGLIQIKSLQHRLENFRQHGSGKSNKEQCSQLEAIISDHQRVIAYVGELNGLVTYICLVEFLSFGMMLCALLFLLVIIDHYAQLVIVVSYIFMIISQIFAFYWHANEVREESMAIGEAAYSGAWIDMDQASKKKLLLVILRSQVPLEISVGNVYPMTLEMFQSLLNASYSYFTLLKRVYG
Aedes albopictus	Aalbo	OR10	MESILSCPIVSVNARVWRFWSFVLKHDAMRYISIIPVTVMTFFMFLDLGHSWGDFQDVIIKGYFAVLYFNAVLRTLILVKDRKLYENFMEGISKFYFEISRIDDHQIQSLLRSYTTRARMLSISNLALGAIISTCFTVYPMFTGVRGLPYGMFIPGVDGYQSPQYEIIYLVQVVLTFPGCCMYIPFTSFFVSTTLFGLVQIKTLQRQLQTFKDGIGSHENKNADLQVIKLIQDHKRIIAYVSELNSLVTYICFVEFLSFGLMLCALLFLLNVIENHAQIVIVAAYIFMIISQIFAFYWHANEVREESMNIAVAAYSGPWVELDDSIKKKLLLIILRAQQPLEITVGNVYPMTLEMFQSLLNASYSYFTLLRRVYN
Anopheles albimanus	Aalbi	OR2	MLIEECPIISVNVKVWLFWSYLRQPRPFRFLVGCIPVAILNVCQFMKLYFSTGDMSELIINGYFTVLYFNLILRTSFLVINRRKFETFFEGVAREYELLEKNNEIRATLERYTRRGRMLSISNLWLGAFISACFVTYPLFVPGRGLPYGVSIPGVDVLASPTYEIVFVLQVYLTVPACCMYIPFTSFYATCTLFALVQIEALKQRLGRLYAFRANPRALFDELKECLKYHKQIIQYVNDQNSLVTYICLLEFLSFGMMLCALLFLLSISNQLAQMIMIGSYIFMILSQMFAFYWHANEVLEQSLGICDSVYNGSWPDFEEDVRKNIVLIIARAQRPMTIKVGNMYPMTLEMFQKLLNVSYSYFTLLRRVYN
Anopheles albimanus	Aalbi	OR10	MEVLECPLLSVNVRVWRFWSFVLVHNWRRYVSIIPVTLLNVFMFADLYRAWGNIEEVIINAYFAVLYFNAVLRTLILVYQRQKYEVFLASAASVYQEICQIKDDVIRKLVEDYTRRARILSISNLALGAFISGCFVVYPLFTGQRRLPYGMFIPGVSNFQSPQYEIFYITQLVLTFPGCCMYIPYTSFFATSTLFGLVQIKTLQHQLRTFRSTGSKLTRRTPALDRQLKQFIEDHKRIIRYVQDLNGLVTYICLIEFLSFGLMLCALLFLLNIISVMAQIVIVGAYIFMILTQIFAFYWHSNEVREESMAIATAAYSGPWLEVDNSIKKKLLLITMRAQRPLEITVGNVYPMTLEMFQSLLNASYSYFTLLRRVYN
Anopheles arabiensis	Aara	OR2	MLIEECPIIGVNVRVWLFWSYLRRPRLSRFLVGCIPVAVLNVFQFLKLYSSWGDMSELIINGYFTVLYFNLILRTSFLVINRRKFETFFEGVAAEYALLEKNDDIRPVLERYTRRGRMLSISNLWLGAFISACFVTYPLFVPGRGLPYGVTIPGVDVLATPTYQVVFVLQVYLTFPACCMYIPFTSFYATCTLFALVQIAALKQRLGRLGRHSGTMATTGHSAGTLFAELKECLKYHKQIIQYVHDLNSLVTHLCLLEFLSFGMMLCALLFLLSISNQLAQMIMIGSYIFMILSQMFAFYWHANEVLEQSLGIGDAIYNGAWPDFEEPIRKRLILIIARAQRPMVIKVGNVYPMTLEMFQKLLNVSYSYFTLLRRVYN
Anopheles arabiensis	Aara	OR10	MEVLNCPLLSVNVRVWRFWSFVLVHNWRRYISIIPVTALNVFMFADLYRAWGNIEEVIINAYFAVLYFNAVLRTLILVYNRDKYESFLAGAASVYEEIRAINDDVITKLVSTYTKRARFLSISNLALGAFISGCFVVYPLFTGQRGLPYGMFIPGVNNFDSPQYEIFYITQLVLTFPGCCMYIPYTSFFASSTLFGLVQIKTLQHQLKTFRSSEMLNESTVVLNRKLQKLIEDHKRIIRYVKDLNDLVTYICLIEFLSFGLMLCALLFLLNIISVMAQIVIVGAYIFMILTQIFAFYWHSNEVREESMAIAQASYSGPWLNVDDTIKKKLLMMTIRAQRPLEITVGNVYPMTLEMFQSLLNASYSYFTLLRRVYN
Anopheles atroparvus	Aatr	OR2	MLIEECPIIGVNVKVWLFWSYLRRPHLARFLVGCLPVAVLNVFQFAKLYSSWGDMSELIINGYFTVLYFNLVLRTSFLVINRRKFETFFEGVAAEYERLERNNEIRPILRRYTRRGRMLSMSNLWLGAFISACFVTYPLFAPGRTLPYAVSIPGVDVLASPAYEVLFVLQVYLTFPACCMYIPFTSFYATCTLFALVQIAALKQRLGRIRGDAPTVGPNSRTLFVELKECLMYHKQIIQYVHDLNSLVTYICLLEFLSFGMMLCALLFLLSISNQLAQMIMIGSYIFMILSQMFAFYWHAHEVLEQSLGISDSIYNGAWPDFDEPIRKKLILIIARAQRPMAIKVGNVFPMTLEMFQKLLNVSYSYFTLLRRVYN
Anopheles atroparvus	Aatr	OR10	MEILDCPLLSVNVRVWHFWSFVLVHNWRRYVSILPVTLLNVFMFADLYRAWGNIEEVIINAYFAVLYFNAVLRTLILVRNRQKYESFLAGAAQVYEEIRSIDDETITKLVTVYTRRARVLSISNLALGAFISGCFVVYPLFTGQRGLPYGMFIPGVNNFDSPQYEIFYITQLVLTVPGCCMYIPYTSFFTSSTLFGLVQIKTLQHQLRTFRLQDLGEGTAMLNRKLQKLISDHKRIIRYVQDLNDLVTYICLIEFLSFGLMLCALLFLLNIISVMAQIVIVGAYIFMILTQIFAFYWHSNEVREESMAIAEAAYSGPWLEVHNSIKKKLLLIIIRAQRPLEVTVGNVYPMTLEMFQSLLNASYSYFTLLRRVYN
Anopheles bwambae	Abwa	OR2	MLIEECPIIGVNVRVWLFWSYLRRPRLSRFLVGCIPVAVLNVFQFLKLYSSWGDMSELIINGYFTVLYFNLVLRTSFLVINRRKFETFFEGVAAEYALLEKNDDIRPVLERYTRRGRMLSISNLWLGAFISACFVTYPLFVPGRGLPYGVTIPGVDVLATPTYQVVFVLQVYLTFPACCMYIPFTSFYATCTLFALVQIAALKQRLGRLGRHSGTMASTGHSAGTLFAELKECLKYHKQIIQYVHDLNSLVTHLCLLEFLSFGMMLCALLFLLSISNQLAQMIMIGSYIFMILSQMFAFYWHANEVLEQSLGIGDAIYNGAWPDFEEPIRKRLILIIARAQRPMVIKVGNVYPMTLEMFQKLLNVSYSYFTLLRRVYN
Anopheles bwambae	Abwa	OR10	MEVLNCPLLSVNVRVWRFWSFVLVHNWRRYISIIPVTALNVFMFADLYRAWGNIEEVIINAYFAVLYFNAVLRTLILVYNRDKYESFLAGAASVYEEIRAINDDVITKLVSTYTKRARFLSISNLALGAFISGCFVVYPLFTGQRGLPYGMFIPGVNNFDSPQYEIFYITQLVLTFPGCCMYIPYTSFFASSTLFGLVQIKTLQHQLKTFRSSEMLNESTLVLNRKLQKLIEDHKRIIRYVQDLNDLVTYICLIEFLSFGLMLCALLFLLNIISVMAQVIVGAYIFMILTQIFAFYWHSNEVREESMAIAQASYSGPWLNVDDTIKKKLLMMTIRAQRPLEITVGNVYPMTLEMFQSLLNASYSYFTLLRRVYN
Anopheles christyi	Achr	OR2	MLIEECPIIGVNVKVWLFWTFLRQPQLSRFLVGCIPVALLNVFQFIKLYSSWGDMSELIINGYFTVLYFNLVLRTSFLVINRKKFETFFEGVAAEYTLLEKNDEIRPVLERYTRRGRMLSISNLWLGAFISACFVTYPLFVPGRGLPYGVTIPGVDVLATPIYEVVFVLQVYLTFPACCMYIPFTSFYATCTLFALVQIAALKQRLGRLRLDTVATGRNPGTLFAELKECLKYHKQIIQYVHDLNSLVTHLCLLEFLSFGMMLCALLFLLSISNQLAQMIMIGSYIFMILSQMFAFYWHANEVLEQSLGIGDAIYNGAWPDFEEPIRKKLILIIARAQRPIAIKVGNVYPMTLEMFQKLLNVSYSYFTLLRRVYN
Anopheles christyi	Achr	OR10	MEVLNCPLLSVNVRVWRFWSFVLAHNWRRYISIIPVTVLNVFMFADLYRAWGNIEEVIINAYFAVLYFNAVLRTLILVYNRDKYESFLAGAARVYEEIRALNDDYITKLVATYTKRARFLSISNLALGAFISGCFVVYPLFTGQRGLPYGMFIPGVNNFDSPQYEIFYITQLVLTFPGCCMYIPYTSFFTSSTLFGLVQIKTLQHQLKNFRSHENLTESTGVLNRKLQKLIEDHKRIIRYVKDLNDLVTYICLIEFLSFGLMLCALLFLLNIISVMAQIVIVGAYIFMILTQIYAFYWHSNEVREESMAIAQATYSGPWLNVDDSIKKKLLLMSIRAQRPLEITVGNVYPMTLEMFQSLLNASYSYFTLLRRVYN
Anopheles coluzzii	Acol	OR2	MLIEECPIIGVNVRVWLFWSYLRRPRLSRFLVGCIPVAVLNVFQFLKLYSSWGDMSELIINGYFTVLYFNLVLRTSFLVINRRKFETFFEGVAAEYALLEKNDDIRPVLERYTRRGRMLSISNLWLGAFISACFVTYPLFVPGRGLPYGVTIPGVDVLATPTYQVVFVLQVYLTFPACCMYIPFTSFYATCTLFALVQIAALKQRLGRLGRHSGTMATTGHSAGTLFAELKECLKYHKQIIQYVHDLNSLVTHLCLLEFLSFGMMLCALLFLLSISNQLAQMIMIGSYIFMILSQMFAFYWHANEVLEQSLGIGDAIYNGAWPDFEEPIRKRLILIIARAQRPMVIKVGNVYPMTLEMFQKLLNVSYSYFTLLRRVYN
Anopheles coluzzii	Acol	OR10	MEVLNCPLLSVNVRVWRFWSFVLVHNWRRYISIIPVTALNVFMFADLYRAWGNIEEVIINAYFAVLYFNAVLRTLILVYNRDKYESFLAGAASVYEEIRAINDDVITKLVSTYTKRARFLSISNLALGAFISGCFVVYPLFTGQRGLPYGMFIPGVNNFDSPQYEIFYITQLVLTFPGCCMYIPYTSFFASSTLFGLVQIKTLQHQLKTFRSSEMLNESTVVLNRKLQKLIEDHKRIIRYVQDLNDLVTYICLIEFLSFGLMLCALLFLLNIISVMAQIVIVGAYIFMILTQIFAFYWHSNEVREESMAIAQASYSGPWLNVDDTIKKKLLMMTIRAQRPLEITVGNVYPMTLEMFQSLLNASYSYFTLLRRVYN
Anopheles culicifacies	Acul	OR2	MLIEECPIIGVNVRVWLFWSYLRRPRLSRFLVGCIPVAILNVFQFLKLYSSWGDMSELIINGYFTVLYFNLILRTSFLVINRRKFETFFEGVAAEYTLLEKNNEIRPILERYTRRGRMLSISNLWLGAFISACFVTYPLFVPGRGLPYGVTIPGVDVLATPTYEVVFVLQVYLTFPACCMYIPFTSFYATCTLFALVQIAALKQRLGRLQLDGTATGRNPGTLFAELKECLKYHKQIIQYVHDLNSLVTHLCLLEFLSFGMMLCALLFLLSISNQLAQMIMIGSYIFMILSQMFAFYWHANEVLEQSLGIGDAIYNGAWPDFDEHIRKKLILIIARAQRPMAIKVGNVYPMTLEMFQKLLNVSYSYFTLLRRVYN
Anopheles culicifacies	Acul	OR10a	MHILDCPLLSVNVRVWRFWSFVLVHNWRRYISIIPVTLLNVFMFADLYRAWGNIEEVIINAYFAVLYFNAVLRTLILVYNRDKYESFLAGAAAVYEEICALNDEVITKLVATYTKRARFLSISNLGLGAFISGCFVVYPLFTGQRGLPYGMFIPGVNNFNSPQYEIFYLTQLVLTFPGCCMYIPYTSFFASSTLFGLVQIKTLQHQLRNFRLEDLTEKTAALNRKLQKLIEDHKRIIRYVQELNDLVTYICLIEFLSFGLMLCALLFLLNIISVMAQIVIVGAYIFMILTQIFAFYWHSNEVREESMAIAEAAYSGPWVNVNDAIKKKLLLITVRAQRPLEITVGNVYPMTLEMFQSLLNASYSYFTLLRRVYN
Anopheles culicifacies	Acul	OR10b	MEALSCPLLSVNVRVWRFWSFVLVHNWRRYISIIPVTLLNVFMFADLYRAWGDFEEAITNAYFTVLYFNAVLRTLILVYNRDKYECFLAGSAKLYEELKIHRDEPVSKIIDTYTKRARILSISNLILGAIISSCFVVYPLFTGERRLPYGMFIPGINIFDSPQYEICYILQAVLTFPGCCMHVPYTSFFASSTLLAMIQIKTLQHRLRNFRSGVSNEGHSTLKRKLHQLVEDHLRIIRYVKDINDLVTYICLIEFLSFGMILCALLFLLNVINVMAQFVIIVAYIFSMLVQIFAFYWHSNEVREESMKIAEAAYSGPWLDEDTSIKKKLLLIIIRAQRPLEITVGNIYPMTLEMFQSLLNVSYSYFTILRRLYN
Anopheles darlingi	Adar	OR2	MLIEECPIISVNVKVWLFWSYLRQPRPFRFLVGCIPVAILNVGQFAKLYYSTGDMSELIINGYFTVLYFNLILRTAFLVINRRKFETFFEGVAREYESLEKNDEIRATLERHTGRGRMLSISNLWLGAFISGCFVTYPLFAPGRVLPYGVSIPGVDVLASPTYEILFVLQVYLTVPACCMYIPFTSFYATCTLFALVQIEALKQRLGRLHAFQADPRALFRELKECLKYHNQIIQYVHDQNSLVTYICLLEFLSFGMMLCALLFLLSISNQLAQMIMIGSYIFMILSQMFAFYWHANEVLEQSLGICDAVYNGSWPNFDEKIRRNIILIIARAQRPMTIKVGNMYPMTLEMFQKLLNVSYSYFTLLRRVYN
Anopheles darlingi	Adar	OR10	MEVLECPLLSVNVRVWRFWSFVLVHNWRRYVSIIPVTVLNVFMFADLYRAWGNIEEVIINAYFAVLYFNAVLRTLILVYQRQKYEVFLANAANVYQEIRQIKDDDVIGKLVEDYTRRARILSISNLALGAFISGCFVVYPLFTGQRSLPYGMFIPGVSNFESPQYEIFYIMQLVLTFPGCCMYIPYTSFFATSTLFGLVQIKTLQHQLRMFRSTGSNLGRRTPSLDRQLTKFIEDHKRIIRYVQDLNGLVTYICLIEFLSFGLMLCALLFLLNIISVMAQIVIVGAYIFMILTQIFAFYWHSNEVREESMAIATAAYSGPWLEVDNSIKKKLLLITMRAQRPLELTVGNVYPMTLEMFQSLLNASYSYFTLLRRVYN
Anopheles dirus	Adir	OR2	MLIEECPIIGVNVKVWLFWTYLRRPRLARFLVGCVPVALLNVFQFLKLYSSWGDMSELIINGYFTVLYFNLVLRTSFLVINRRKFETFFEGVAAEYTLLEKNDEIRPVLERYTRRGRMLSISNLWLGAFISACFVTYPLFVPGRGLPYGVTIPGVDVLATPTYEVLFVLQVYLTFPACCMYIPFTSFYATCTLFALVQIAALKQRLGRLRVDRTGALFAELKECLQYHKQIIQYVHDLNSLVTYICLLEFLSFGMMLCALLFLLSISNQLAQMIMIGSYIFMILSQMFAFYWHANEVLEQSLEIGDAIYNGSWPDFEEPIRKKLLLIIARAQRPMVIKVGNVYPMTLEMFQKLLNVSYSYFTLLRRVYN
Anopheles dirus	Adir	OR10a	MEVLDCPLLSVNVRVWRFWSFVLVHNWRRYISIIPVTVLNVFMFADLYRAWGNIEEVIINAYFAVLYFNAVLRTLILVYNRARYESFLAGAASVYEEIRGLNDEVIAKLVSTYTRRARFLSISNLALGAFISGCFVVYPLFTGQRGLPYGMFIPGVNNFDSPQYEIFYITQLVLTFPGCCMYIPYTSFFASSTLFGLVQIKTLQHQLRNFRTEDLRETSSLLNRKLQKLIEDHRRIIRYVQELNDLVTYICLIEFLSFGLMLCALLFLLNIISVMAQIVIVGAYIYMILTQIFAFYWHSNEVREESMAIAEAAYSGPWLNVDNAIKKKLLLITIRAQRPLEITVGNVYPMTLEMFQSLLNASYSYFTLLRRVYN
Anopheles dirus	Adir	OR10b	MEALDCPLISVNVRVWRFWSFILVHNWKRYISIIPVTVLNVFMFADLYRTWGNFEEVIINAYFAVLYFNAVLRTLILVCNREKYESFLSDTATIYDEIYSLKDETITKLVKKYTKRSRMLSFSNLVLGTVISSCFVTFPLFAGQRRLPYGMFIPGVDSFASPQYEILYVVQAVLTCIGCCMHVPYTSFFACSTLFGLVQIKTLQHQLRTFKSGTLKGGADALKRKLEKLVENHLRIVAYVKEINDLVTYICLIEFASFGLILCALLFLLNVIDDMAQGVIIVAYIFAMLSQIFAFYWHSNEVREESMKIAEAAYSGPWVEVENSIKKQLLLIIIRAQRPLEITVGNLYPMTLEMFQSLLNASYSYFTILRRFYN
Anopheles epiroticus	Aepi	OR2	MLIEECPIIDVNVKVWLFWSYLRQPRLSRFLVGCIPVAAMNVFQFLKLYSSWGDMSELIINGYFTVLYFNLVVRTSFLVINRRKFETFFEGVAAEYSLLEKNDEIRPVLERYTRRGRMLSISNLWLGAFISACFVTYPLFVPGRGLPYGVTIPGVDVLATPTYQILFVLQVYLTFPACCMYIPFTSFYATCTLFALVQIAALKQRLARLRLDTAATGRNTGTLVSELKECLKYHKQIIQYVHDLNSLVTHLCLLEFLSFGMMLCALLFLLSISNQLAQMIMIGSYIFMILSQMFAFYWHANEVLEQSLGIGNAIYNGAWPDFEEPIRKKLILIIARAQRPMTIKVGNVYPMTLEMFQKLLNVSYSYFTLLRRVYN
Anopheles epiroticus	Aepi	OR10	MEVLNCPLLSVNVRVWRFWSFVLVHNWRRYISIIPVTALNVFMFADLYRAWGNIEEVIINAYFAVLYFNAVLRALILVYHRDRYESFLAGAASVYEEIRALNDDAITKLVTTYTKRARFLSISNLALGAFISGCFVVYPLFTGQRGLPYGMFIPGVNNFDSPQYEIFYITQLVLTFPGCCMYIPYTSFFASSTLFGLVQIKTLQHQLNHFRSENLTESTDTLNRRLEKLIEDHKRIIRYVKDLNDLVTYICLIEFLSFGLMLCALLFLLNIISVMAQIVIVGAYIFMILTQIFAFYWHSNEVREESMAIAQAAYSGPWLNVDNSIKKKLLLITIRAQRPLEITVGNVYPMTLEMFQSLLNASYSYFTLLRRVYN
Anopheles farauti	Afar	OR2	MLIEECPIIGVNVKVWLFWTYLRRPRLARFLVGCIPVALLNVFQFLKLYTSWGDMSELIINGYFTVLYFNLVLRTSFLVINRRKFETFFEGVAREYARLEKKDEIRAVLERYTRRGRMLSISNLWLGAFISACFVTYPLFVPGRGLPYGVTIPGVDVLATPTYEIVFVLQVYLTFPACCMYIPFTSFYATCTLFALVQIAALKQRLGRLQVAKAKGTTGPSPFAELKECLKYHKQIIQYVQDLNSLVTYICLLEFLSFGMMLCALLFLLSISNQLAQMIMIGSYIFMILSQMFAFYWHANEVLEQSLGIGDAIYNGAWPDFEEPVRKKLLLIIARAQRPMVIKVGNVYPMTLEMFQKLLNVSYSYFTLLRRVYN
Anopheles farauti	Afar	OR10a	MEVLDCPLLSVNVRVWRFWSFVLVHNWRRYISIIPVTVLNVFMFADLYRAWGNIEEVIINAYFAVLYFNAVLRTLILVYNRERYESFLAGAATVYEEIRGLNDEVIAKLVSTYTRRARFLSISNLALGAFISGCFVVYPLFTGQRGLPYGMFIPGVNNFDTPQYEIFYITQLVLTFPGCCMYIPYTSFFASSTLFGLVQIKTLQHQLRNFRSEDLREKSAALHRKLQKLIEDHKRIIRYVQELNDLVTYICLIEFLSFGLMLCALLFLLNIISVMAQIVIVGAYIFMILTQIFAFYWHSNEVREESMAIAEAAYSGPWLNVDNAIKKKLLLITIRAQRPLEITVGNVYPMTLEMFQSLLNASYSYFTLLRRVYN
Anopheles farauti	Afar	OR10b	MEALDCPLLSVNVRVWRFWSFILVHNWKRYIAIFPVTVLNVFMFADLYRAWGNFEQVIINAYFAVLYFNAVLRALILVHNRDKYESFLADAASIYSEISTTKDETIQKLVKKYTKRARMLSFSNLVLGTVISCCFLTFPLFTGQRRLPYGMYIPGVNSFDSPQYELLYLTQAILTPIGCCMHVPYTSFFASSTLFGLVQIKTLQHQLRNFRSDTANGGMRARKRALQKLVENHLRIIAYVKEINDLVTYICLVEFASFGMILCALLFLLNVIDDTAQAAIIVAYIFAMLSQIFAFYWHSHEVREESMKIAEAAYSGPWVGAENFIKKQLLLIIIRAQRPLEITVGNLYPMTLEMFQSLLSASYSYFTILRRFYN
Anopheles funestus	Afun	OR2	MLIEECPIIGVNVKVWLFWSYLRRPRLSRFLVGCIPVAILNVAQFLKLYSSWGDMSELIINGYFTVLYFNLILRTSFLVINRQKFETFFEGVAAEYTLLEKNDEIRPVLERYTRRGRMLSISNLWLGAFISACFVTYPLFVPGRGLPYGVTIPGIDVLATPTYEVVFILQVYLTFPACCMYIPFTSFYATCTLFALVQIAALKQRLGRLQPDRTAPGRAPGTLFAELKECLKYHKQIIQYVHDLNSLVTHLCLLEFLSFGMMLCALLFLLSISNQLAQMIMIGSYIFMILSQMFAFYWHANEVLEQSLGIGDAIYNGAWPDFDEHIRKKLILIIARAQRPIAIKVGNVYPMTLEMFQKLLNVSYSYFTLLRRVYN
Anopheles funestus	Afun	OR10a	MKILDCPLLSVNVRVWHFWSFVLVHNWRRYISIIPVTLLNVFMFADLYRAWGNIEEVIINAYFAVLYFNAVLRTLILVYNRDKYESFLAGAAGVYEEICALNDEVITKLVATYTKRARYLSISNLILGAVISSCFVIYPLFTGQRGLPYGMFIPGVNNFNSPQYEIIYLTQMVLTFPGCCMYIPYTSFFASSTLFGLVQIKTLQHQLRNFRSENLAEKTKGLNRKLQKLIEDHKRIIRYVQDLNDLVTYICLIEFLSFGLMLCALLFLLNIISVMAQIVIVGAYIFMILTQIFAFYWHSNEVREESMAIAEAAYSGPWVNVNDAIKKKLLLITLRAQRPLEITVGNVYPMTLEMFQSLLNASYSYFTLLRRVYN
Anopheles funestus	Afun	OR10b	MEALNCPLLSVNVRVWHFWSFVLVHNWRRYISIIPVTLLNVFMFADLYRAWGNIEEVIINAYFAVLYFNAVLRTLILVYNRDKYECFLTGAAKIHKELRNNNDETITKIVDTYTKRARYLSISNLILGAIISSCFVVYPLFTGERRLPYGMYIPGIKIFDSPQYEMFYIAQAVLTFPGCCMHVPYTSFFASSTLLGMVQIKTLQHRLRNFRSGIPNEGLSALKRKLHQLVEDHLRIIRYVKDINDLVTYICLIEFLSFGLILCALLFLLNVINVMAQIVIVVAYIFSMLAQIFAFYWHSNEVREESMKIAEAAYSGPWVEVENSIKKKLLLIIIRAQRPLEITVGNLYPMTLEMFQSLLNVSYSYFTILRRIYN
Anopheles gambiae	Agam	OR2	MLIEECPIIGVNVRVWLFWSYLRRPRLSRFLVGCIPVAVLNVFQFLKLYSSWGDMSELIINGYFTVLYFNLVLRTSFLVINRRKFETFFEGVAAEYALLEKNDDIRPVLERYTRRGRMLSISNLWLGAFISACFVTYPLFVPGRGLPYGVTIPGVDVLATPTYQVVFVLQVYLTFPACCMYIPFTSFYATCTLFALVQIAALKQRLGRLGRHSGTMASTGHSAGTLFAELKECLKYHKQIIQYVHDLNSLVTHLCLLEFLSFGMMLCALLFLLSISNQLAQMIMIGSYIFMILSQMFAFYWHANEVLEQSLGIGDAIYNGAWPDFEEPIRKRLILIIARAQRPMVIKVGNVYPMTLEMFQKLLNVSYSYFTLLRRVYN
Anopheles gambiae	Agam	OR10	MEVLNCPLLSVNVRVWRFWSFVLVHNWRRYISIIPVTALNVFMFADLYRAWGNIEEVIINAYFAVLYFNAVLRTLILVYNRDKYESFLAGAASVYEEIRAINDDVITKLVSTYTKRARFLSISNLALGAFISGCFVVYPLFTGQRGLPYGMFIPGVNNFDSPQYEIFYITQLVLTFPGCCMYIPYTSFFASSTLFGLVQIKTLQHQLKTFRSSEMLNESTVVLNRKLQKLIEDHKRIIRYVQDLNDLVTYICLIEFLSFGLMLCALLFLLNIISVMAQIVIVGAYIFMILTQIFAFYWHSNEVREESMAIAQASYSGPWLNVDDTIKKKLLMMTIRAQRPLEITVGNVYPMTLEMFQSLLNASYSYFTLLRRVYN
Anopheles maculatus	Amac	OR2	MLIEECPIIGVNVKVWLFWSYLRRPRLSRFLVGCIPVAILNVFQFLKLYSSWGDMSELIINGYFTVLYFNLVLRTSFLVINRRKFETFFEGVAAEYKLLEKNDEIRPVLERYTRRGRMLSISNLWLGAFISACFVTYPLFVPGRGLPYGVTVPGVDVLATPTYEVLFVLQVYLTFPACCMYIPFTSFYATCTLFALVQIAALKQRLGRLQLDTSVTGRNPGTLFAELKECLKYHKQIIQYVQDLNSLVTHLCLLEFLSFGMMLCALLFLLSISNQLAQMIMIGSYIFMILSQMFAFYWHANEVLEQSLGIGDAIYNGAWPDYDEHIRKKLVLIIARAQRPMSIKVGNVYPMTLEMFQKLLNVSYSYFTLLRRVYN
Anopheles maculatus	Amac	OR10	MEILDCPLLSVNVRVWRFWSFVLVHNWKRYISIIPVTLLNVFMFADLYRAWGNIEEVIINAYFAVLYFNAVLRTLILVYNRDKYERFLAGAAGVYEEICALNDEVITKLVATYTKRARFLSISNLALGAFISGCFVVYPLFTGQRGLPYGMFIPGVNNFDSPQYEIFYLTQLVLTFPGCCMYIPYTSFFASSTLFGLVQIKTLQHQLRNFRSENLSESTTALNRKLQRLIEDHKRIIRYVQELNDLVTYICLIEFLSFGLMLCALLFLLNIINVMAQIVIVGAYIYMILTQIFAFYW
Anopheles melas	Amel	OR2	MLIEECPIIGVNVRVWLFWSYLRRPRLSRFLVGCIPVAVLNVFQFLKLYSSWGDMSELIINGYFTVLYFNLVLRTSFLVINRRKFETFFEGVAVEYALLEKNDDIRPVLERYTRRGRMLSISNLWLGAFISACFVTYPLFVPGRGLPYGVTIPGVDVLATPTYQVVFVLQVYLTFPACCMYIPFTSFYATCTLFALVQIAALKQRLGRLGRHSGTMATTGHNAGTLFAELKECLKYHKQIIQYVHDLNSLVTHLCLLEFLSFGMMLCALLFLLSISNQLAQMIMIGSYIFMILSQMFAFYWHANEVLEQSLGIGDAIYNGAWPDFEEPIRKRLILIIARAQRPMVIKVGNVYPMTLEMFQKLLNVSYSYFTLLRRVYN
Anopheles melas	Amel	OR10	MEVLNCPLLSVNVRVWRFWSFVLVHNWRRYISIIPVTALNVFMFADLYRAWGNIEEVIINAYFAVLYFNAVLRTLILVYNRDKYESFLAGAASVYEEIRAINDDVITKLVSTYTKRARFLSISNLALGAFISGCFVVYPLFTGQRGLPYGMFIPGVNNFDSPQYEIFYITQLVLTFPGCCMYIPYTSFFASSTLFGLVQIKTLQHQLKTFRSSEMLNESTVVLNRKLQKLIEDHKRIIRYVQDLNDLVTYICLIEFLSFGLMLCALLFLLNIISVMAQIVIVGAYIFMILTQIFAFYWHSNEVREESMAIAQASYSGPWLNVDDTIKKKLLVMTIRAQRPLEITVGNVYPMTLEMFQSLLNASYSYFTLLRRVYN
Anopheles merus	Amer	OR2	MLIEECPIIGVNVRVWLFWSYLRRPRLSRFLVGCIPVAVLNVFQFLKLYSSWGDMSELIINGYFTVLYFNLVLRTSFLVINRRKFETFFEGVAAEYALLEKNDDIRPVLERYTRRGRMLSISNLWLGAFISACFVTYPLFVPGRGLPYGVTIPGVDVLATPTYQLVFVLQVYLTFPACCMYIPFTSFYATCTLFALVQIAALKQRLGRLGRHSGTVATTGHSPCTLFAELKECLKYHKQIIQYVHDLNSLVTHLCLLEFLSFGMMLCALLFLLSISNQLAQMIMIGSYIFMILSQMFAFYWHANEVLEQSLGIGDAIYNGAWPDFEEPIRKRLILIIARAQRPMVIKVGNVYPMTLEMFQKLLNVSYSYFTLLRRVYN
Anopheles merus	Amer	OR10	MEVLNCPLLSVNVRVWRFWSFVLVHNWRRYISIIPVTALNVFMFADLYRAWGNIEEVIINAYFAVLYFNAVLRTLILVYNRDKYESFLAGAASVYEEIRAINDDVITKLVSTYTKRARFLSISNLALGAFISGCFVVYPLFTGQRGLPYGMFIPGVNNFDSPQYEIFYITQLVLTFPGCCMYIPYTSFFASSTLFGLVQIKTLQHQLKTFRRSEMLNESTAVLNRKLQKLIEDHKRIIRYVQDLNDLVTYICLIEFLSFGLMLCALLFLLNIISVMAQIVIVGAYIFMILTQIFAFYWHSNEVREESMAIAQASYSGPWLNVDETIKKKLLMMTIRAQRPLEITVGNVYPMTLEMFQSLLNASYSYFTLLRRVYN
Anopheles minimus	Amin	OR2	MLIEECPIIGVNVRVWLFWSYLRRPRLSRFLVGCIPVAMLNVFQFLKLYSSWGDMSELIINGYFTVLYFNLILRTSFLVINRRKFETFFEGVAAEYTLLEKNNEIRPILERYTRRGRMLSISNLWLGAFISACFVTYPLFVPGRGLPYGVTIPGVDVLATPTYEVVFVLQVYLTFPACCMYIPFTSFYATCTLFALVQIAALKQRLGRLQLDGMATGRNPGTLFAELKECLKYHKQIIQYVQDLNSLVTHLCLLEFLSFGMMLCALLFLLSISNQLAQMIMIGSYIFMILSQMFAFYWHANEVLEQSLGIGDAIYNGAWPDFDEHIRKKLILIIARAQRPMAIKVGNVYPMTLEMFQKLLNVSYSYFTLLRRVYN
Anopheles minimus	Amin	OR10a	MNILDCPLLSVNVRVWRFWSFVLVHNWRRYISIIPVTLLNVFMFADLYRAWGNIEEVIINAYFAVLYFNAVLRTLILVYNRDKYESFLAGAAAVYEEICALNDEVITKLVATYTKRARFLSISNLALGAFISGCFVVYPLFTGQRGLPYGMFIPGVNNFNSPQYEIFYLTQLVLTFPGCCMYIPYTSFFASSTLFGLVQIKTLQHQLRNFRSEDLTEKTTTLNRKLQKLIEDHKRIIRYVQELNDLVTYICLIEFLSFGLMLCALLFLLNIISVMAQIVIVGAYIFMILTQIFAFYWHSNEVREESMAIAGAAYSGPWVNVNDAIKKKLLLIIIRAQRPLEITVGNVYPMTLEMFQSLLNASYSYFTLLRRVYN
Anopheles minimus	Amin	OR10b	MEALNCPLLSVNVRVWRFWSFVLVHNWRRYISIIPVTLLNVFMFADLYRAWGNIEELIINAYFTVLYFNAVLRTLILVYNREKYECFLTGSAKIYEELRIGKDKTISKIIDTYTKRARVLSISNLILGAIISSCFVVFPLFTGERRLPYGMFIPGLNIFDSPQYEFfYIVQAVLTFPGCCMHVPYTSFFASSTLLGMVQIKTLQHRLRNFRSGVWNEGHSKLERKIHKLVEDHLRIIRYVKDINDLVTYICLIEFLSFGLILCALLFLLNVINVMAQAVIVVAYIFSMLAQIFAFYWHSNEVREESMKIAEAAYSGPWVDVENSIKKKLLLIIIRAQRPLEITVGNLYPMTLEMFQSLLNVSYSYFTILRRLYN
Anopheles quadriannulatus	Aqua	OR2	MLIEECPIIGVNVRVWLFWSYLRRPRLSRFLVGCIPVAVLNVFQFLKLYSSWGDMSELIINGYFTVLYFNLVLRTSFLVINRRKFETFFEGVAAEYALLEKNDDIRPVLERYTRRGRMLSISNLWLGAFISACFVTYPLFVPGRGLPYGVTIPGVDVLATPTYQLVFVLQVYLTFPACCMYIPFTSFYATCTLFALVQIAALKQRLGRLGRHSGTMATTGHSAGTLFAELKECLKYHKQIIQYVHDLNSLVTHLCLLEFLSFGMMLCALLFLLSISNQLAQMIMIGSYIFMILSQMFAFYWHANEVLEQSLGIGDAIYNGAWPDFEEPIRKRLILIIARAQRPMVIKVGNVYPMTLEMFQKLLNVSYSYFTLLRRVYN
Anopheles quadriannulatus	Aqua	OR10	MEVLNCPLLSVNVRVWRFWSFVLVHNWRRYISIIPVTALNVFMFADLYRAWGNIEEVIINAYFAVLYFNAVLRTLILVYNRDKYESFLAGAASVYEEIRAINDDVITKLVSTYTKRARFLSISNLALGAFISGCFVVYPLFTGQRGLPYGMFIPGVNNFDSPQYEIFYITQLVLTFPGCCMYIPYTSFFASSTLFGLVQIKTLQHQLKTFRSSEMLNESTVVLNRKLQKLIEDHKRIIRYVQDLNDLVTYICLIEFLSFGLMLCALLFLLNIISVMAQIVIVGAYIFMILTQIFAFYWHSNEVREESMAIAQASYSGPWLNVDETIKKKLLMMTIRAQRPLEITVGNVYPMTLEMFQSLLNASYSYFTLLRRVYN
Anopheles sinensis	Asin	OR2	MLIEECPIIGVNVKVWLFWSYLRRPRLIRFLAGYIPVALLNVFQFAKLYSSAGDMSELIINGYFTVLYFNLVLRTSFLVINRRKFEKFFEGVAIEYERLERNNEIRPVLERYTRRGRMLSMSNLWLGAFISACFVTYPLFAPGRTLPYAVSIPGVDVLASPVYEVLFVLQVYLTFPACCMYIPFTSFYATCTLFALVQIAALKQRLGRIRGGAPSAGESRTLFVELKECLMYHKQIIQYVHDLNSLVTYICLLEFLSFGMMLCALLFLLSISNQLAQMIMIGSYIFMILSQMFAFYWHAHEVLEQSLGISDSIYNGAWPDFDESIRKKLILIIARAQRPMAIKVGNVFPMTLEMFQKLLNVSYSYFTLLRRVYN
Anopheles sinensis	Asin	OR10	MEILDCPLLSVNVRVWRFWSFVLVHNWRRYISIIPVTLLNVFMFADLYRAWGNIEEVIINAYFAVLYFNAVLRTLILVYNRQKYESFLAGAAQVYEEICGIEDEVIARLVKDYTRRARVLSISNLALGAFISGCFVVYPLFTGQRGLPYGMFIPGVNNFDSPQYEIFYITQLVLTFPGCCMYIPYTSFFTSSTLFGLVQIKTLQHQLRTFRSRDLGEGTAELNRKLQKLIGDHKRIIQYVKDLNDLVTYICLIEFLSFGLMLCALLFLLNIISVMAQIVIVGAYIFMILTQIFAFYWHSNEVREESIGIAEAAYSGPWLEVHDSIKKKLLLITIRAQRPLEVTVGNVYPMTLEMFQSLLNASYSYFTLLRRVYN
Anopheles stephensi	Aste	OR2	MLIEECPIIGVNVKVWLFWSYLRRPRLSRFLVGCIPVAVLNVFQFLKLYSSWGDMSELIINGYFTVLYFNLVLRTSFLVINRRKFETFFEGVAAEYKLLEKNDEIRPVLERYTRRGRMLSISNLWLGAFISACFVTYPLFVPGRGLPYGVTVPGVDVLATPTYEVLFVLQVYLTFPACCMYIPFTSFYATCTLFALVQIAALKQRLGRLQLDAAVDGRSPGTLFAELKECLKYHKQIIQYVQDLNSLVTHLCLLEFLSFGMMLCALLFLLSISNQLAQMIMIGSYIFMILSQMFAFYWHANEVLEQSLGIGDAIYNGAWPDYDEPIRKKLVLIIARAQRPMSIKVGNVYPMTLEMFQKLLNVSYSYFTLLRRVYN
Anopheles stephensi	Aste	OR10a	MEILDCPLLSVNVRVWRFWSFVLVHNWRRYISIIPVTLLNVFMFADLYRAWGNIEEVIINAYFAVLYFNAVLRTLILVYNRDKYERFLAGAAGVYEEICALNDDVITKLVTTYTKRARFLSISNLALGAFISGCFVIYPLFTGQRGLPYGMFIPGVNNFDSPQYEIIYLTQLVLTFPGCCMYIPYTSFFTSSTLFGLVQIKTLQHQLRNFRSENLHETTSTLNRKLQKLIEDHKRIIRYVQDLNDLVTYICLIEFLSFGLMLCALLFLLNIISVMAQIVIVGAYIFMILTQIFAFYWHSNEVREESMAIAEASYSGPWLNVDNAIKKKLLLITIRAQRPLEITVGNVYPMTLEMFQSLLNASYSYFTLLRRVYN
Anopheles stephensi	Aste	OR10b	MDALDCPLLSVNVRVWRFWSFVLVHNWRRYISIIPVTLLNVFMFADLYRAWGNIEEVIINAYFAVLYFNAVLRTLILVYNRKKYEHFLSEAAKIYEEIKDHKDETICKIMNMYTKRARGLSIANLMLGAVISSCFVVYPLFTGQRRLPYGMFIPGISIFDTPLYEISYIAQAVLTFPGCCMHVPYTSFFASGTLLGMIQIKTLQYRLKNFKSLISESDEKDIKRRLHKLIEDHLRIIRFVKDINDLVTYICLIEFLSFGLILCALLFLLNVINNMAQVVIVVAYIFTMLAQIFAFYWHSNEIREESMKIAEAAYSGPWVDVENSIKKKLLLIIIRAQRPLEITVGNLYPMTLEMFQSLLNASYSYFTILRRLYS
Culex quinquefasciatus	Cqui	OR2	MQIEDCPIIGVNVRVWLFWAYLRERKWLSYLLGCIPVTVLNVFQFMNLFHIILSGGTMNKIIIDGYFTVLYFNLVLRTTFLLTNRSKFQQFFEGIAAEYAKLEKRNDIRLLLEQLTRRARILSKSNLWLGAFISACFVTYPLFSPDSGLPYGVYVPGVNMQSSPTYEIVFVLQVYLTFPACCMYIPFTSFYCTCTLFGLVRIAALKESLERLHQFSSEPKTLLAKVKECLQYHKEIIKYIRDLNELVTFIFLLELLSFGMMLCALLFLLSTSNQLAQMVMIGSYIFMILSQMYALYWHSNEVLEQSLKIADSLYYNGNWLKFSTPVKKLMILMIARAQRPLVIKVGNVYPMTLEMFQKLINASYSYFTLLRRVYN
Culex quinquefasciatus	Cqui	OR9	MPQTALEQQLLNCPIISVNVRVWHFWSFLVKHDAMRYISIIPVGAMTLLMFADLYRAWGNIEEVIINAYFAVLYFNAVLRCSILVVNHDKYEKFLMDIARIYKDLQQIEDHEIKSLLQRYTKRARMLSIANLGLGAFISTCFVVYPLFAGGRELPYGMYIPGVNLFGTPQYEILFFLQVILTFPGCCMYIPFTSFFASCTLFGLVQVKNIQHQLRKLRIEGLKPSKLIEIIKDHQRVIDYVHDLNSLVTYICLVEFLSFGMMLCALLFLLNIIQHQAQFVIVAAYIFMIISQIYAFYWHGNELREQSMAIAKVAYGAAPWLEMKPALKKMVLLIILRAQRPLEVTVGNIYPMTLEVFTSLLNASYSYFTLLRRVYVK
Culex quinquefasciatus	Cqui	OR10	MTAAPILDCPIISVNVRVWHFWSFVLKHDAMRYISIIPVGVMNVFMFADLYRAWGNIDEVIINAYFAMIFFNAVLRTIFILCNRQDYEDFLQRIAEVYSEIAMIDDHVVQKLVRKFTKRARLLSKANLVLGAVISTCYVVYPLFTGTRSLPYGMFIPGVNNFKTPLYQVFFIGQAVLTFPGCCMYIPFTSFFATTTLFGLVQIQTLQRQLRTFKDEVVKENRALVESKLEKCIEDHKRIIRYVSDVNSLVTYICLIEFMSFGLMLCALLFLLNIIENPAQIIIVVAYIFMIISQIFTFYWHANELREESMGIAEAAYDAPWVELDDSMKKKLLLIIARAQQPLEITVGNVYAMTLEMFQSLLNASYSYFTLLRRVYN
Drosophila melanogaster	Dmel	OR30a	MELKSMDPVEMPIFGSTLKLMKFWSYLFVHNWRRYVAMTPYIIINCTQYVDIYLSTESLDFIIRNVYLAVLFTNTVVRGVLLCVQRFSYERFINILKSFYIELLQSDDPIINILVKETTRLSVLISRINLLMGCCTCIGFVTYPIFGSERVLPYGMYLPTIDEYKYASPYYEIFFVIQAIMAPMGCCMYIPYTNMVVTFTLFAILMCRVLQHKLRSLEKLKNEQVRGEIIWCIKYQLKLSGFVDSMNALNTHLHLVEFLCFGAMLCVLLFSLIIAQTIAQTVIVIAYMVMIFANSVVLYYVANELYFQSFDIAIAAYESNWMDFDVDTQKTLKFLIMRSQKPLAILVGGTYPMNLKMLQSLLNAIYSFFTLLRRVYG
Drosophila melanogaster	Dmel	OR43a	MTIEDIGLVGINVRMWRHLAVLYPTPGSSWRKFAFVLPVTAMNLMQFVYLLRMWGDLPAFILNMFFFSAIFNALMRTWLVIIKRRQFEEFLGQLATLFHSILDSTDEWGRGILRRAEREARNLAILNLSASFLDIVGALVSPLFREERAHPFGVALPGVSMTSSPVYEVIYLAQLPTPLLLSMMYMPFVSLFAGLAIFGKAMLQILVHRLGQIGGEEQSEEERFQRLASCIAYHTQVMRYVWQLNKLVANIVAVEAIIFGSIICSLLFCLNIITSPTQVISIVMYILTMLYVLFTYYNRANEICLENNRVAEAVYNVPWYEAGTRFRKTLLIILMQTQHPMEIRVGNVYPMTLAMFQSLLNASYSYFTMLRGVTGK
Drosophila melanogaster	Dmel	OR49b	MFEDIQLIYMNIKILRFWALLYDKNLRRYVCIGLASFHIFTQIVYMMSTNEGLTGIIRNSYMLVLWINTVLRAYLLLADHDRYLALIQKLTEAYYDLLNLNDSYISEILDQVNKVGKLMARGNLFFGMLTSMGFGLYPLSSSERVLPFGSKIPGLNEYESPYYEMWYIFQMLITPMGCCMYIPYTSLIVGLIMFGIVRCKALQHRLRQVALKHPYGDRDPRELREEIIACIRYQQSIIEYMDHINELTTMMFLFELMAFSALLCALLFMLIIVSGTSQLIIVCMYINMILAQILALYWYANELREQNLAVATAAYETEWFTFDVPLRKNILFMMMRAQRPAAILLGNIRPITLELFQNLLNTTYTFFTVLKRVYG
Glossina austeni	Gaus	OR30a	MHLRAIEDVPLYQTSLRIMKFWSFLLQDNWRRYVCLIPYVIINTTQFLDIYHSEESIDAIVRNAYIAVLFFNTILRAVLLCINRFDYEKFMDNIRLLYIDLTDSEDNGIRALVRDTTIAAKYIAKINLLMGVCSCVGFVTYPIFTTSRVLPFGMYVPGIDKHESPFYEIFFVLQIIITPMGCCMYIPFTNIIVAFILFGILMCKVMQHKLKQLHNIKDEKAREVIIWCIKYQLELINYVKTINELTTYTYLVEFLAFGAMLCAMLFLLIIVETVGQMVIIGIYIFMIFSQSVIMYYYANELYDQSLFVAEAAYDSDWFDFNVTTQKILRLLILRAQKPCAILVGNIYPMNLEMLQSLLNTTYSYFTLLKRLYG
Glossina austeni	Gaus	OR43a	MSSHSLKLEDNPMLEINVKVWKYLSVIFPDREHAWRVYVFVLPVCVMNIMQFVYLLRMWGDLAPFILNTFFAAAIFDALLRTCLVIINRDKFEAFLLELAEMYRDIEISESKDDTYGRDLLRAATATVRKISIFNLTASFFDIIGALIYPLLCEGRVHPFGVAIPGVNMTASPIYEIFYILQFPTPIILTTMYMPFVSLFASFAIFAKTALKVLQHRMDSIFLYNYRTEEHQFAALTACITYYSRIARYVKSFNILVTYIVCVEFLLFGAIICSLLFCMNIIDSSTQIISIVMYILTMLYVLFTYYWHANEVIMESVQVSETAYALPWYNCSKRFRKTLLLFIAQSQQPLQIMVGNVYPMTLATFQSLLNTSYTYFTMLRGLYG
Glossina austeni	Gaus	OR49b	MFEEIPLIYMNVKILKFWSFLFEKNWRRYLCLPATTFLVFTQFVYMFKTKEGIDSIIRNSYMLVLWFNTILRAYIMIYDNDKYQQVIHDLVELFYDLKKSKDDYVKDLLLEVNSKGIIMARGNLFLGLLTCIGFGVYPLLAVDRVLPFGSIIPGINEYSSPFYELWYIFEMCITPIGCCMYIPYTSLIVSFILFGVVMSKTLQHRLRTLHRIANQPKLIHAEIISCIKYQKRIINFIEAVNGLCTFIFLLEFLAFGALLCALLFLLIIVNSSGQAIIVCAYIIMILAQISALYWYANELRQENFAIAAAAYETDWFTYDTAVQKDILLLILRAQKPCSIKVGNFHPMTMELFQSLLNASYTYFTLLKRVYD
Glossina brevipalpis	Gbre	OR30a	MQLRTIEDVPLYQTSLRIMKFWSFLLQHNWRRYVCLIPYVMINATQFLDICYSHESIDAIVRNAYIAVLFFNTILRAVLLCINRFDYEKFMDNIRLLYIELTDAEDNVIRMLVRDTTTAAKNISKINLLMGVCSCVGFVIYPIFATSRVLPFGMYVPGIDKYESPFYEIFFALQIIITPMGCCMYIPFTNIIVAFILFAILMCKVMQHKLKQLQNVNDEKAREVIIWCIQYQLELINYVKTINELTTYTYLVEFLAFGAMLCAMLFLLIIVETIGQMIIIGIYIFMIFSQSVIMYYYANELYDQSLLVAEAAYDSDWFDFNVMTQKILHLLILRAQKPCAILIGKIYPMNLEMLQSLLNTTYSYFTLLKRLYG
Glossina brevipalpis	Gbre	OR43a	MSSDSFKLQDNPMLEINVKVWKYLSVIFPDRKHAWRVYVFVLPVCIMNAMQFVYLFRMWGDLAPFILNTFFAAAIFDALLRTCLVIINRDKFEAFLLELNEMYRDVETSENKDDTYGRDLLKAATATVRKISIFNLTASFFDIIGALIYPLLCEGRVHPFGVAIPGLDMTATPIYEFFYILQFPTPVILTTMYMPFVSLFASFAIFAKMALKVLQHRMNSIFLYNRQTEEHQFAGLTACITYYSRIARYVKNFNTLVTYIVCVEFLLFGAIICSLLFCMNIIDSFTQIISIVMYILTMMYVLFTYYWHANEVIMESVRVSETAYSLPWYDCSKRFRKTLLLFIIQSQQPLQLMVGNVYPMTLETFQSLLNTSYTYFTMLRGLYS
Glossina brevipalpis	Gbre	OR49b	MFEDIPLIYMNVKILKFWSFLYEKNWRRYVCLPATTFLVFTQFMYMFKTKEGIDSIIRNSYMLVLWFNTILRAYIMIYDNQKYQQVIHDLVELFYNLKKSNDSYVKDLLLEVNRKGILMARGNLFLGLLTIIGFGVYPLLAVDRVLPFGSIIPGIDEYSSPFYEFWYIYQMCLTPIGCCMYIPYTSLIVSFILFGVVMSKTLQHRLHSLKRIANKSKLIHDEIVSCIKYQNRIIDFIEAVNGLCTIIFMLEFLAFGTLLCALLFLLIIVDSSGQAIIVCAYIVMILAQILAIYWYANELRQENLSIAAAAYETEWFTYDIVVQKNILLLILRAQRPCSIKIGNFYPMTMELFQSLLNASYSYFTLLKRFYD
Glossina fuscipes	Gfus	OR30a	MHLRAIEDVPLYQTSLRIMKFWSFLLQDNWRRYVCLIPYIMINTTQFLDIYHSEESIDAIVRNAYIAVLFFNTILRAVLLCINRFDYEKFMDKIRLLYIELTDSEDNVIRALVRDTTTAAKYIAKMNLLMGFCSCVGFVTYPIFTTSRVLPFGMYVPGIDKHESPFYEIFFVLQVIITPMGCCMYIPFTNIVVAFILFAILMCKVMQHKLKQLHDVKDEKAREVIIWCIKYQLQLINYVKTINELTTYTYLVEFLAFGAMLCAMLFLLIIVDTVGQMVIIGIYIFMIFSQSVIMYYYANELYDQSLFVAEAAYNSDWFHFNVMTQKILHLLILRAQKPCAILVGNIYPMNLEMLQSLLNTTYSYFTLLKRLYG
Glossina fuscipes	Gfus	OR43a	MSSHSLKLEDNPMLEINVKVWKYLSVIFPDREHAWRVYVFVLPVCVMNIMQFVYLLRMWGDLAPFILNTFFAAAIFDALLRTCLVIINRDKFEAFLLELTEMYRDIEISESKDDTYGRDLLRAATTTVRKISIFNLTASFFDIIGALIYPLLCEGRVHPFGVAIPGVDMTASPIYEIFYIFQFPTPIILTTMYMPFVSLFASFAIFAKTALKVLQHRMNSMFLYNYQTEEHQFAALTACITYYSRIARYVKNFNILVTYIVCVEFLLFGAIICSLLFCMNIIDSSTQIISIVMYILTMLYVLFTYYWHANEVIMESVQVSETAYALPWYNCSKRFRKTILLFIMQSQQPLQIMVGNVYPMTLTTFQSLLNTSYTYFTMLRGLYG
Glossina fuscipes	Gfus	OR49b	MFEDIPLIYMNVKILKFWSFLFEKNWRRYICLPTTTFLVFTQFVYMFKTNEGIDSIIRNSYMLVLWFNTILRAYIMIYDNEKYQQVIYDLVELFYDLKKSKDDYVKDLLLEVNSKGIIMARGNLFLGLLTCIGFGVYPSLAVDRVLPFGSIIPGINEYSSPFYELWYIFEMCITPIGCCMYIPYTSLIVSFILFGVVMSKTLQHRLRTLHRFADQPKLIHAEIISCIKYQIRIINFIEAVNGLCTFIFLLEFLAFGALLCALLFLLIIVNSSGQAIIVCAYIIMILAQILALYWYANELRQENFAIAAAAYETDWFTHDTTVQKYILLLILRAQKPCSIKVGNFYPMTMELFQSLLNASYTYFTLLKRVYD
Glossina morsitans	Gmor	OR30a	MHLRTIEDVPLYQTSLRIMKFWSFLLQDNWRRYVCLIPYVIINTTQFLDIYHSEESIDAIVRNAYIAVLFFNTILRAVLLCINRLDYEKFMDNIRLLYIDLMDSEDNVIRALVRDTTIAAKYIAKINLLMGVCSCVGFVTYPIFATSRVLPFGMYVPGIDKHESPFYEIFFVLQVIITPMGCCMYIPFTNIIVAFILFGILMCKVMQHKLKQLHNIEDEKAREVIIWCIKYQLGLINYVKTINELTTYTYLVEFLAFGAMLCAMLFLLIIVETVGQMVIIGIYIFMIFSQSVIMYYYANELYDQSLFVAEAAYDSDWFDFNVTTQKILHLLILRAQKPCAILVGNIYPMNLEMLQSLLNTTYSYFTLLKRLYG
Glossina morsitans	Gmor	OR43a	MSSHSLKLEDNPMLEINVKVWKYLSVIFPDREHAWRVYVFVLPVCVMNIMQFVYLLRMWGDLAPFILNTFFAAAIFDALLRTCLVIINRDKFEAFLLELAEMYRDIEVSESKDDTYGRELLRAATATVRKISIFNLTASFFDIIGALIYPLLCEGRVHPFGVAIPGVDMTASPIYEIFYILQFPTPIILTTMYMPFVSLFASFAIFAKTALKVLQHRMNSIFLYNYRTEEHQFAALTACITYYSRIARYVKSFNILVTYIVCVEFLLFGAIICSLLFCMNIIDSSTQIVSIVMYILTMLYVLFTYYWHANEVIMESVKVSETAYGLPWYNCSKRFRKTLLLFITQSQQPLQIMVGNVYPMTLATFQSLLNTSYTYFTMLRGLYG
Glossina morsitans	Gmor	OR49b	MFEEIPLIYMNVKILKFWSFLFEKNWRRYLCLPATTFLVFTQFVYMFKTKEGIDSIIRNSYMLVLWFNTILRAYIMIYDNDKYQQVIHELVELFYDLKKSKDDYVKDLLLEVNSKGIIMARGNLFLGLLTCIGFGVYPSLAVDRVLPFGSIIPGINEYSSPFYELWYIFEMCITPIGCCMYIPYTSLIVSFILFGVVMSKTLQHRLRTLHRIANQPKLIHAEIISCIKYQKRIINFIEAVNGLCTFIFLLEFLAFGALLCALLFLLIIVNSSGQAIIVCAYIIMILAQISALYWYANELRQENFAIAAAAYETDWFTYDTIVQKDILLVILRAQKPCSIKVGNFYPMTMELFQSLLNASYTYFTLLKRVYD
Glossina pallidipes	Gpall	OR30a	MHLRAIEDVPLYQTSLRIMKFWSFLLQDNWRRYVCLIPYVIINTTQFLDIYHSEESIDAIVRNAYIAVLFFNTILRAVLLCINRLDYEKFMDTIRLLYIDLTDSEDNVIRALVRDTTIAAKYIAKINLLMGVCSCVGFVTYPIFTTSRVLPFGMYVPGIDKYESPFYEIFFVLQVIITPMGCCMYIPFTNIIVAFILFGILMCKVMQHKLKQLHNIKDEKAREVIIWCIKYQLELINYVKTINELTTYTYLVEFLAFGAMLCAMLFLLIIVETVGQMVIIGIYIFMIFSQSVIMYYYANELYDQSLFVAEAAYDSDWFDFNVTTQKILHLLILRAQKPCAILVGNIYPMNLEMLQSLLNTTYSYFTLLKRLYG
Glossina pallidipes	Gpall	OR43a	MSSHSLKLEDNPMLEINVKVWKYLSVIFPDREHAWRVYVFVLPVCVMNIMQFVYLLRMWGDLAPFILNTFFAAAIFDALLRTCLVIINRDKFEAFLLELAEMYRDIEISESKDDTYGRDLLRAATATARKISIFNLTASFFDIIGALIYPLLCEGRVHPFGVAIPGVDMTASPIYEIFYILQFPTPIILTTMYMPFVSLFASFAIFAKTALKVLQHRMNSIFLYNYRTEEHQFAALTACITYYSRIARYVKSFNILVTYIVCVEFLLFGAIICSLLFCMNIIDSSTQIISIVMYILTMLYVLFTYYWHANEVIMESVKVSETAYGLPWYNCSKRFRKTLLLFITQSQQPLQIMVGNVYPMTLATFQSLLNTSYTYFTMLRGLYG
Glossina pallidipes	Gpall	OR49b	MFEEIPLIYMNVKILKFWSFLFEKNWRRYLCLPATTFLVFTQFVYMFKTKEGIDSIIRNSYMLVLWFNTILRAYIMIYDNDKYQQVIHDLVELFYDLKKSKDDYVKDLLLEVNSKGIIMARGNLFLGLLTCIGFGVYPLLAVDRVLPFGSIIPGINEYSSPFYEIWYIFEMCITPIGCCMYIPYTSLIVSFILFGVVMSKTLQHRLRTLHRIANQPKLIHAEIISCIKYQKRIINFIEAVNGLCTFIFLLEFLAFGALLCALLFLLIIVNSSGQAIIVCAYIIMILAQISALYWYANELRQENFAIAAAAYETDWFTYDTVVQKDILLLILRAQKPCSIKVGNFYPMTMELFQSLLNASYTYFTLLKRVYD
Glossina palpalis	Gpalp	OR30a	MHLRAIEDVPLYQTSLRIMKFWSFLLQDNWRRYVCLIPYIMINTTQFLDIYHSEESIDAIVRNAYIAVLFFNTILRAVLLCINRFDYEKFMDKIRLLYIELTDSEDNVIRALVRDTTTAAKYIAKMNLLMGFCSCVGFVTYPIFTTSRVLPFGMYVPGIDKHESPFYEIFFVLQVIITPMGCCMYIPFTNIVVAFILFAILMCKVMQHKLKQLHDVKDEKAREVIIWCIKYQLQLINYVKTINELTTYTYLVEFLAFGAMLCAMLFLLIIVDTVGQMVIIGIYIFMIFSQSVIMYYYANELYDQSLFVAEAAYNSDWFHFNVMTQKILHLLILRAQKPCAILVGNIYPMNLEMLQSLLNTTYSYFTLLKRLYG
Glossina palpalis	Gpalp	OR43a	MSSHSLKLEDNPMLEINVKVWKYLSVIFPDREHAWRVYVFVLPVCVMNIMQFVYLLRMWGDLAPFILNTFFAAAIFDALLRTCLVIINRDKFEAFLLELTEMYRDIEISESKDDTYGRDLLRAATTTVRKISIFNLTASFFDIIGALIYPLLCEDRVHPFGVAIPGVDMTASPIYEIFYILQFPTPIILTTMYMPFVSLFASFAIFAKTALKVLQHRMNSIFLYNYRTEEHQFAALTACITYYSRIAGLYNQ
Glossina palpalis	Gpalp	OR49b	MFEDIPLIYMNVKILKFWSFLFEKNWRRYICLPTTTFLVFTQFVYMFKTNEGIDSIIRNSYMLVLWFNTILRAYIMIYDNEKYQLVIYDLVELFYDLKKSKDNYVKDLLLEVNSKGIIMARGNLFLGLLTCIGFGVYPSLAVDRVLPFGSIIPGINEYSSPFYELWYIFEMCITPIGCCMYIPYTSLIVSFILFGVVMSKTLQHRLRTLHRFADQPKLIHAEIISCIKYQIRIINFIEAVNGLCTFIFLLEFLAFGALLCALLFLLIIVNSSGQAIIVCAYIIMILAQILALYWYANELRQENFAIAAAAYETDWFTHDTTVQKYILLLILRAQKPCSIKVGNFYPMTMELFQSLLNASYTYFTLLKRVYD
Haematobia irritans	Hirr	OR30a	MLQECTMASRFISKVNLLMGFTSCIGFVIYPLFATTKVLPFGMYVPGIDKYETPFYQIFFISQIIITPMGCCMYIPFTNMIVSFILFAILMCRVLQHKLKNLKNVTNEKAREVIVWCIKYQLQLIKYVDTINELTTHTFLIEFMAFGAMLCAMLFLVIITVGQMIIISIYIFMIFAQSVIMYYYANELYDQSLNVAIAAYDSEWFQFDVSTQKYLKLLILRSQKPCAILVGNVYPMNLQMLQSLLNATYSYFTLLKRVYG
Haematobia irritans	Hirr	OR30b	VETISQMLLICIYILMIFAQSTVLYYFANELFDESMNVRLSLLSVDCCESDWFHFDIQTQKILKLLILRSQKPCAILVGRIYPMNLELLQSLLNTTYTYFTLLRNVYG
Haematobia irritans	Hirr	OR43a	MLEDNPMLSINVKLWKYLAVVFPGRGNIWRLYVFVLPVCLMNAMQFVYLFRMWGDLAPFILNTFFAAAILDALLRTCLVILNRDKFEALMLELDSLYNEIESGNDVYAKSKLREATAAARKISIFNLTASFFDIVGALIYPLLCEGRVHPFGVALPGVDMTTTPIYEIFYIMQFPTPLALTVMYMPFVSLFATFAMFCKTALMILQHRLENIWVEEDDDGKFEALRKCIKYYNRLTRNIVLIESFTQIISIIMYILTMMYVLFTYYWHANEMLMESVKVSEAAYAIPWYYANPQFRKTIMLGNVYPMTLVTFQSLLNTSYTYFTMLRGLYNQ
Lutzomyia longipalpis	Llon	OR2	MKSVDEIPFVSFSVKVWKIMGFLYSPGFNIQRYFCLSINIVLNIFQFAYLCTEKKLDKLILNGYFTVLYFNSIIRVFVVLKNQKKFENCIQKLTNLYNNIEMHGDDYTVNILQSIGSRAYKFSIINHCLAITTGTSFLIYPVFTKMADLPYGLYIPGLNVTDRSTYYALFAYEVLVTPPGASLYIPFSNLFISFLLFYIVLIRILRYHIDNIVQHEEDTEQDERIVMKKLKIAIRYHQNLITFVDEFNSLVTNVCFIELIFFVMLLCALLFVLNIVELFPQICLSCLYIVLIMTQLYTVYWSANELTYESLKIHQTLYNCQWYNMSEKCKNLLIIFMIRASRPLEISAGNIYPLTLQMFQSLLNVSYSYFTVLRRIY
Lutzomyia longipalpis	Llon	OR3	MKQFMETVPYMAFSISIWKHMGMILEPPYTKFRRYFYVTINVLLNVFQFAYLFSTKELEKLILNGYFTFLFLNAIIRAVIVINKRNDIEKFMGKVAYFYDIVAKSKDEYISNLIKETGIRAHRFSVMNLCLALTTGTCFLIYPVFTGMNDHPYGVHIPGIDYMKSPIYEIIYIYEVFVTPPGASLYIPFSNLFSAFCMFAVVLVKILKYKINNLKQSNDSDENVTKKLHNVLEYHKLLIEFVEEINQIVTYICLIELVFFVLLLCALLFVLNIVKLLPQIIMSCLYIILIMTQLFSLYWNANELWVESLDISQTIYFSPWYNMDQKTKMKLLLMMARTQRPLKITAGNIYPLTLQMFQSLLNVSYTYFTVLRRFYKK
Musca domestica	Mdom	OR30a	MQIRSIEDVPLLSTNLSIMKFWSFLLEHNWRRYFALIPYLFINTTQFLDVYFSTEPIDAIVRNAYIAVLFFNTILRAVLLCVNRFEYEGFMEKIRLLYIELMNSEDPALRKMLQECTVASRFISKVNLLMGFTSCVGFNMYPLFATSKVLPFGMYVPGVDKYESPYYQICFLFQIIITPAGCCMYIPFTNLIVSFILFGILMCKVLQHKLRNLKDVSSEKARTVIVWCIKYQLQLINFVDTINDLTTFTFLFEFMAFGAMLCAMLFLLIIVETVAQMCIICIYIFMIFAQSVIMYYFANELYDQSLKVAIAAYESNWFDFDVSTQKTIKLFILRAQKPCAILVGKVYPMNLEMLQSLLNATYSYFTLLKRVYG
Musca domestica	Mdom	OR30b	MLIETIEDVPLYNNSLRIMKFWSFLLRHDWRRYLSLIPYIILTSSQFVDLFFSTEPMDAIIRNAYLAVLFFNTTLRGIAVCIHQSRYEDFLERIRVLYIDMMESEDQWVREELQAITLAANNISRVNLVMGTCSVISFLIYPIFATTKVLPFGIYVPGVDKNISPYYEICFIVQTVMAPIGCCMFIPFTNMIVAIMLFAILMCRRMQRKLRHLCHVTSEEARATIIWCIKYQTELIRYVNTINDLITYTNLLEFLAFGAMLCAMMFTLVTVETVSQMCLICVYILMIFAQSTILYYYANKVFDESLNVGTAAYESEWFDVDVDTQRTLRLLILRAQKPCAILVGRVYPMNLELLQSLLNTTYTYFTLLRNVYD
Musca domestica	Mdom	OR30c	MKFLTERKTNKITKYSAKIKRLEDVPMLWFNVRILKFWSVLIDNNWRQYFSYIPFFFLNIFQILDLYYTEKEINDKIHDTYMTMIIFNTFLRAIVMVTNRRKFSESLEYMKDLYAELIMEYDFEIRQIIRKYSDMVLKVSKINLTMGILTGLGFSMFPIMAEEREFIFGMYVPYLNEYQTPWYEILLAVQSVLNLSGMCTFIPFAGMFVSFLVFAMAISKVLQYKLSKLSTEISSKLAERQIIECIKLHLKLISFIDKVNELCSIISLVDCILFVVILCIMLLSFILVKTVIQKCVIVVYMIMVFTQTFLLYYFSNETYHESLEISTAAYNIDWFNYDVETQKVLQLLLLRSQKPCAILIAKAYPINLVRLQAMLRVTYSVFTLLDKFYG
Musca domestica	Mdom	OR43a	MEENRMVSINIKIWKFFAIIYPTSDKLWRLYSIQFVTILLNFMQFMFLIEMWGNLAPFILNVFYVSATFDCLLRTGVIVYNRSKFEAFLAEFDSMYSEIEENGDDYAKGKLKEATEFCRKFSLFNVLASFLDLIGTMSHPILTGTRTHPFGVALPGIDSAVSPYYEIYFILQLHCPITLSVLYMPFVSIFVTFSSFGKTALQILQHRLKDIFEIYDDDETRLEALKECAHYYNRLTRFIKVFDEMVTYVILGEFLLFGAIICSLLFCINIIDTMAQFVSIIMYVGTMLYVLFACYYSANEMLEESLKVSEAAYSIPWYEGTPQFRKTLLLFIQRTQKPLCLTVGNVYPMTLLIFQSLLNMSYSYFTMLRGLKIQ
Musca domestica	Mdom	OR49b	MFEDIPLIYMNVKILKFWSLLYDHNWRRYVTLIPPTFLVFTQFYYMFMTEEGIDAIIRNSYMLVLWFNTILRAYILIKDRVEYQSLLQDLEAYFYDLDKSNDVYVRNLLSHVNSNGKVMARGNLFLGLLTCIGFGLYPLLAAERVLPFGSIIPGIDEYQSPFYECWYVFQMLITPVGCCMYIPYTSLIVSFIMFGIVMCKYLQRRLATLSRFKGQPEWIYDEVIECIKYQKKIIEYCETVNRLTTFMFLLEFVAFGTLLCALLFLLIFVDSAAQAIIVCAYITMIFCQILALYWYANELKEQNLSIAAAAYETEWFTYEIPVQKLILLMIMRAQKPCTIKVGNIYPMTLELFQALLNASYSYFTLLKRVYG
Phlebotomus papatasi	Ppap	OR2	MKTVEEVPFVAFSVKVWKFMGFLFASKYSNQRYFFLLINVALNISQFAYLFTEEKLDKLILNGYFTVWYFNCIMRVVIVLKRQKDYENCIHKLVRLYNFIETTGDEYMVNLLQEVGKKAHRFSIMNVCLSLTTGACFLIYPVFTGMQDLPYGVYVPFLNTSNRFTYKLLYLYEILATPPGVTLYIPFSNLVISFFLFAHTLMQILRYKLNILMEPEKDQDEKMTEKKLKIAIKYHQVLIVLIDDINSLVASVSFIEIIFFTMLLCALLFVLNIVELLPQICLSCLYIVLIMTQLFTLYWGANEVTVESLKVREALYDMPWYNMTEKCKKLLLIVMIRSSRPLQIVAGNIYPVTLQMFQSLVNVSYSYFTILRRVYQ
Phlebotomus papatasi	Ppap	OR3	MKKYFETVPFMAFSISIWKHMGMILEPRFTKPRRYFYMFINMFQNVFQFAYLFHTKELDKLILNGYFTFLFLNAIIRAIIIINSRHKMEKFMEKVGHLYDIMVNSKDEYISNMVKETGIRAHRFSVLNFCLSLTTGTCFLIYPVFAGMIDLPYGIHVPGIEYMKSPLYEILYIYEILVTAPGASLYIPFSNLFTSFCMFAVVLVKILKHKINNLKRPNDTEESITQKLHNALEYHKVLIDFVEEINNIVTYICLIELVFFVLLLCALLFVLNIVKLLPQIIMACLYILLIMTQLFSLYWNANELWVESLDVAQTIYFSPWYEMSQDTKKKLLLLMVRTQRPLKITAGHIYPLTLQVFQSLLNVSYTYFTVLRRFYNK
Stomoxys calcitrans	Scal	OR30a	MQLRTIEDVPLLSTNLRIMKFWSFLLQHNWRRYSCLIPYIMINTTQFLDICFSTEPIDAIVRNAYIAVLFFNTILRAVLLCVNRFEYEQFMENIRQLYIELMNSEDKALRKMLQECTMTSRFISKINLLMGFTSCIGFVIYPLFATSKVLPFGMYVPGIDKYESPFYQIFFISQIIITPMGCCMYIPFTNMIVSFILFAILMCKVLQHKLKNLKNVSNDKARQVIVWCIKYQLKLIEYVDKINDLTTHTFLVEFMAFGAMLCAMLFLLIIVETVGQMIIISIYIFMIFAQSVIMYYFANELYDQSLNVAIAAYDSNWFDFDVSTQKSLMLLILRSQKPCAILIGKVYPMNLQMLQSLLNATYSYFTLLKRVYG
Stomoxys calcitrans	Scal	OR30b	MALQACFIAATIEDVPLYNNSLRIMKFWSLLLRHNWRRYANLIPYILITMSQFVDIYFSKEPMDAMIRNAYLAVLFFNTTFRAVVLCANRFEFEEFLERVRLLYNDLMKFEDIWVRKKLQEITLAANSISKVNLVMGTCSVISFLMYPLFATTKVLPFGIYVPGVNKYESPFYEIFFLVQIILAPIGCCMFIPFTNLMVALLLFAILMCQVLQRKLRHLKDLNSQEARETIVWCIKYQCQLMRYVNTINDLTSYTFLVEFLAFGAMLCAMMFTLVTVETISQMLLICIYILMIFAQSSILYYYANELYDESMNVANAAFESDWFNFDISNQKMLKLLILKAQQPSAILVGHIYPMNLKLLQSLLNTTYTYFNLLRNVYK
Stomoxys calcitrans	Scal	OR43a	MLRDNPMLSINVKLWQYLAVVFPGRGNIWRLYAFVLPVCVMNAMQFVYLFRMWGDLAPFILNTFFAAAIFDALLRTCLVILNRDKFEALMLELASLYNEIEQSNDVYAKRKLKEATAAARKVSIFNLTASFCDIVGALIYPLLCEGRVHPFGVALPGVDMTASPIYEIFYVLQFPTPLALTIMYMPFVSLFASFAMFGKTALMILQHRLQNIWLEEDDENKFAALRRCIKYYDRLTRYVYNFNSMVTYIVCVEFLLFGAIICSLLFCMNIIETFTQIISIIMYILTMMYVLFTYYWHANEMLMESVKVSEAAYAIPWYYGNHEFRKTLLLFIIRTQKPLQIMVGNVYPMTLATFQSLLNTSYTYFTMLR
Stomoxys calcitrans	Scal	OR49b	MLDDIELIYMSVKILTFWSFLYDRNWRRYATLIPTTFLVFTQFYYMFMTHEGIDAIIRNSYMLVLWFNTILRAYILIKDNSKYQRLIKDLENYYYDLQRSNDPYVNGLLTEANASGKLMSRGNIFLGLLTCIGFGLYPLFATERVLPFGSIIPGVNEYKSPFYECWYAFQMIITPIGCCMYIPYTSLIVSFIMFGIVMCKTLQYRLKALKRFSDNSKMIHDEVIACIKYQKKII
