## Supplementary material for "Mosquito indolergic receptors belong to an ancient and functionally conserved Dipteran gene lineage": Odorant concentrations used in TEVC of Xenopus oocytes expressing MdomOR30a

### Sheet: tuning curve
MdomOrco+Or30a
	oocyte responses (µA)
compound [10^-4M]	1	2	3	4	6	7	8	9	10	11	12	13	14
indole-3-acetic acid	0	0	0	0	0	0	0	0	0	0	0	0	0
isatin	0	0	0	0	0	0	0	0	0	0	0	0	0
4-hydroxindole	0	0	0	0	0	0	0	0	0	0	0	0	0
quinoline	0	0	0	0	0	0	0	0	0	0	0	0	0
oxindole	0	0	0	0	0	0	0	0	0	0	0	0	0
2-methyl indole	0	0	0	0	0	0	0	0	0	0	0	0	0
2,3 dimethyl indole	0	290	1520	1210	1140	1380	770	1020	880	950	930	1050	1110
methyl indole-3-carboxylate	300	0	0	84	0	0	0	0	0	0	0	0	0
methyl salicylate	0	0	0	0	0	0	0	0	0	0	0	0	0
indole-3-carboxyaldehyde	0	0	180	320	260	350	210	380	250	210	240	290	200
indole	900	420	200	550	390	540	330	280	360	350	330	410	290
3-methylindole	4170	2910	2330	3900	3410	2680	1930	2640	2670	2420	2860	2840	2390

### Sheet: CRCs
MdomOrco+Or30a
compound
indole		oocyte responses (nA)
	concentration (M)	1	2	3	4	5	6	7	8	9	10
	10^-8	30	20	20	50	20	30	20	10	70	20
	10^-7	80	60	70	140	60	70	90	50	230	70
	10^-6.3	240	240	270	400	210	200	260	150	460	170
	10^-6	300	290	310	500	290	250	330	210	670	320
	10^-5.3	760	860	910	1240	850	660	890	620	1400	670
	10^-5	950	930	1010	1390	1020	810	1070	750	1590	930
	10^-4	1360	1460	1560	1450	1590	1540	1760	1400	2390	1550
3-methylindole		oocyte responses (nA)
	concentration (M)	1	2	3	4	5	6	7
	10^-9	160	90	80	90	10	90	40
	10^-8	240	110	250	230	40	160	120
	10^-7.3	590	240	360	350	100	360	310
	10^-7	860	380	460	420	170	570	370
	10^-6.3	1680	1001	720	830	440	1300	990
	10^-6	1380	1002	860	960	550	1410	1260
	10^-5.3	1840	1410	1150	1810	690	1750	1600
2,3 dimethylindole		oocyte responses (nA)
	concentration (M)	1	2	3	4	5	6	7
	10^-8	40	40	20	30	30	30	80
	10^-7	200	150	150	120	150	210	440
	10^-6.3	320	240	230	180	200	320	540
	10^-6	550	500	570	380	480	630	980
	10^-5.3	780	830	910	590	750	850	1340
	10^-5	1210	1400	1390	790	1070	1190	2010
	10^-4	1550	2210	2330	1180	1630	2130	2890
