## Supplementary material for "Mosquito indolergic receptors belong to an ancient and functionally conserved Dipteran gene lineage": Gene structure of fly indolOR

### Sheet: nematocera
Receptor	Exon (amino acids)	Intron N1 (0)	Exon	Intron A1 (0)	Exon	Intron A2 (1)	Exon	Intron N2 (0)	Exon	Intron A3 (2)	Exon	Intron A4 (0)	Exon	Intron A5 (0)	Exon	Intron A6 (0)	Exon
AaegOr2	-	-	104	+	134.67	-	-	-	-	+	33.33	+	34	+	37	+	33
AalbOr2	-	-	104	+	134.67	-	-	-	-	+	33.33	+	34	+	37	+	33
CquiOr2	-	-	-	-	-	-	-	-	237.67	+	33.33	+	34	+	37	+	33
AalbiOr2	72	+	28	+	134.67	-	-	-	-	+	33.33	+	34	+	36	+	33
AaraOr2	72	+	28	+	141.67	-	-	-	-	+	33.33	+	34	+	36	+	33
AatrOr2	72	+	28	+	138.67	-	-	-	-	+	33.33	+	34	+	36	+	33
AbwaOr2	72	+	28	+	141.67	-	-	-	-	+	33.33	+	34	+	36	+	33
AchrOr2	72	+	28	+	138.67	-	-	-	-	+	33.33	+	34	+	36	+	33
AcolOr2	72	+	28	+	141.67	-	-	-	-	+	33.33	+	34	+	36	+	33
AculOr2	72	+	28	+	138.67	-	-	-	-	+	33.33	+	34	+	36	+	33
AdarOr2	72	+	28	+	134.67	-	-	-	-	+	33.33	+	34	+	36	+	33
AdirOr2	72	+	28	+	132.67	-	-	-	-	+	33.33	+	34	+	36	+	33
AepiOr2	72	+	28	+	138.67	-	-	-	-	+	33.33	+	34	+	36	+	33
AfarOr2	72	+	28	+	137.67	-	-	-	-	+	33.33	+	34	+	36	+	33
AfunOr2	72	+	28	+	138.67	-	-	-	-	+	33.33	+	34	+	36	+	33
AgamOr2	72	+	28	+	141.67	-	-	-	-	+	33.33	+	34	+	36	+	33
AmacOr2	72	+	28	+	138.67	-	-	-	-	+	33.33	+	34	+	36	+	33
AmelOr2	72	+	28	+	141.67	-	-	-	-	+	33.33	+	34	+	36	+	33
AmerOr2	72	+	28	+	141.67	-	-	-	-	+	33.33	+	34	+	36	+	33
AminOr2	72	+	28	+	138.67	-	-	-	-	+	33.33	+	34	+	36	+	33
AquaOr2	72	+	28	+	141.67	-	-	-	-	+	33.33	+	34	+	36	+	33
AsinOr2	72	+	28	+	137.67	-	-	-	-	+	33.33	+	34	+	36	+	33
AsteOr2	72	+	28	+	138.67	-	-	-	-	+	33.33	+	34	+	36	+	33
AaegOr9	74	+	28	+	172	-	-	-	-	-	-	+	70	-	-	+	33
AalbOr9	74	+	28	+	172	-	-	-	-	-	-	+	70	-	-	+	33
CquiOr9	78	+	194	-	-	-	-	-	-	-	-	+	71	-	-	+	34
AaegOr10	72	+	28	+	172	-	-	-	-	-	-	+	70	-	-	+	33
AalbOr10	72	+	28	+	172	-	-	-	-	-	-	+	70	-	-	+	33
CquiOr10	74	+	28	+	172	-	-	-	-	-	-	+	70	-	-	+	33
AalbiOr10	71	+	28	+	134.67	-	-	-	-	+	33.33	+	70	-	-	+	33
AaraOr10	71	+	28	+	139.67	-	-	-	-	+	33.33	+	70	-	-	+	33
AatrOr10	71	+	28	+	138.67	-	-	-	-	+	33.33	+	70	-	-	+	33
AbwaOr10	71	+	28	+	139.67	-	-	-	-	+	33.33	+	70	-	-	+	33
AchrOr10	71	+	28	+	139.67	-	-	-	-	+	33.33	+	70	-	-	+	33
AcolOr10	71	+	28	+	139.67	-	-	-	-	+	33.33	+	70	-	-	+	33
AculOr10a	71	+	28	+	138.67	-	-	-	-	+	33.33	+	70	-	-	+	33
AculOr10b	71	+	28	+	138.67	-	-	-	-	+	33.33	+	70	-	-	+	33
AdarOr10	71	+	28	+	141.67	-	-	-	-	+	33.33	+	103	-	-	-	-
AdirOr10a	71	+	28	+	138.67	-	-	-	-	+	33.33	+	70	-	-	+	33
AdirOr10b	71	+	28	+	138.67	-	-	-	-	+	33.33	+	70	-	-	+	33
AepiOr10	71	+	28	+	138.67	-	-	-	-	+	33.33	+	70	-	-	+	33
AfarOr10a	71	+	28	+	138.67	-	-	-	-	+	33.33	+	70	-	-	+	33
AfarOr10b	71	+	28	+	138.67	-	-	-	-	+	33.33	+	70	-	-	+	33
AfunOr10a	71	+	28	+	138.67	-	-	-	-	+	33.33	+	70	-	-	+	33
AfunOr10b	71	+	28	+	138.67	-	-	-	-	+	33.33	+	70	-	-	+	33
AgamOr10	71	+	28	+	139.67	-	-	-	-	+	33.33	+	70	-	-	+	33
AmacOr10 (Nterm)	71	+	28	+	138.67	-	-	-	-	+	33.33	+	26	-	-	-	-
AmelOr10	71	+	28	+	139.67	-	-	-	-	+	33.33	+	70	-	-	+	33
AmerOr10	71	+	28	+	139.67	-	-	-	-	+	33.33	+	70	-	-	+	33
AminOr10a	71	+	28	+	138.67	-	-	-	-	+	33.33	+	70	-	-	+	33
AminOr10b	71	+	28	+	138.67	-	-	-	-	+	33.33	+	70	-	-	+	33
AquaOr10	71	+	28	+	139.67	-	-	-	-	+	33.33	+	70	-	-	+	33
AsinOr10	71	+	28	+	138.67	-	-	-	-	+	33.33	+	70	-	-	+	33
AsteOr10a	71	+	28	+	138.67	-	-	-	-	+	33.33	+	70	-	-	+	33
AsteOr10b	71	+	28	+	138.67	-	-	-	-	+	33.33	+	70	-	-	+	33
PpapOr2	73	+	74.33	-	-	+	159.67	-	-	-	-	-	-	+	69	-	-
PpapOr3	75	+	74.33	-	-	+	25.67	+	132	-	-	-	-	+	70	-	-
LlonOr2	73	+	74.33	-	-	+	161.67	-	-	-	-	-	-	+	68	-	-
LlonOr3	75	+	74.33	-	-	+	25.67	+	132	-	-	-	-	+	70	-	-

### Sheet: brachycera
Receptor	Exon (amino acids)	Intron A1 (0)	Exon	Intron A2 (1)	Exon	Intron A3 (2)	Exon	Intron A4 (0)	Exon	Intron A5 (0)	Exon	Intron A6 (0)	Exon
DmelOr30a	104	+	46.33	+	89.67	+	33	+	34	+	36	+	33
MdomOr30a	102	+	46.33	+	87.67	+	33	+	70	-	-	+	33
MdomOr30b	102	+	46.33	+	88.67	+	33	+	70	-	-	+	33
MdomOr30c	-	-	164.33	+	89.67	+	33	+	70	-	-	+	33
ScalOr30a	102	+	46.33	+	87.67	+	33	+	70	-	-	+	33
ScalOr30b	108	+	46.33	+	87.67	+	33	+	70	-	-	+	33
HirrOr30a (Cterm)	-	-	37.33	+	87.67	+	33	+	68	-	-	+	33
HirrOr30b (Cterm)	-	-	-	-	-	-	-	-	-	-	75	+	33
GausOr30a	102	+	46.33	+	88.67	+	33	+	34	+	36	+	33
GbreOr30a	102	+	46.33	+	88.67	+	33	+	34	+	36	+	33
GfusOr30a	102	+	46.33	+	88.67	+	33	+	34	+	36	+	33
GmorOr30a	102	+	46.33	+	88.67	+	33	+	34	+	36	+	33
GpallOr30a	102	+	46.33	+	88.67	+	33	+	34	+	36	+	33
GpalpOr30a	102	+	46.33	+	88.67	+	33	+	34	+	36	+	33
DmelOr43a	-	-	148.33	+	90.67	+	33	+	34	+	36	+	34
MdomOr43a	100	+	46.33	+	90.67	+	33	+	34	+	36	+	34
ScalOr43a	101	+	46.33	+	89.67	+	33	+	34	+	36	+	34
HirrOr43a (split contigs)	101	+	46.33	+	89.67	+	-	-	34	+	36	+	34
GausOr43a	109	+	47.33	+	91.67	+	33	+	34	+	36	+	33
GbreOr43a	109	+	47.33	+	91.67	+	33	+	34	+	36	+	33
GfusOr43a	109	+	47.33	+	91.67	+	33	+	34	+	36	+	33
GmorOr43a	109	+	47.33	+	91.67	+	33	+	34	+	36	+	33
GpallOr43a	109	+	47.33	+	91.67	+	33	+	34	+	36	+	33
GpalpOr43a (Nterm)	109	+	47.33	+	91.67	+	-	-	-	-	-	-	-
DmelOr49b	-	-	144.33	+	127.67	-	-	+	70	-	-	+	33
MdomOr49b	98	+	-	-	136.67	+	33.33	+	34	+	36	+	33
ScalOr49b (Nterm)	98	+	46.33	+	90.67	+	-	-	-	-	-	-	-
GausOr49b	98	+	46.33	+	90.67	+	33	+	34	+	36	+	33
GbreOr49b	98	+	46.33	+	90.67	+	33	+	34	+	36	+	33
GfusOr49b	98	+	46.33	+	90.67	+	33	+	34	+	36	+	33
GmorOr49b	98	+	46.33	+	90.67	+	33	+	34	+	36	+	33
GpallOr49b	98	+	46.33	+	90.67	+	33	+	34	+	36	+	33
GpalpOr49b	98	+	46.33	+	90.67	+	33	+	34	+	36	+	33
